# Repurposing without Reinventing the Wheel - Ensemble Models for Differential Analysis

**DOI:** 10.1101/2025.04.07.647549

**Authors:** Suvo Chatterjee, Erina Paul, Ziyu Liu, Jialin Gao, Piyali Basak, Arinjita Bhattacharyya, Chitrak Banerjee, Himel Mallick

## Abstract

Inspired by ensemble models in machine learning, we propose a general framework for aggregating multiple distinct base models to enhance the power of published differential association analysis (DAA) methods. We demonstrate this approach by augmenting popular DAA models with one or more biologically motivated alternatives. This creates an ensemble that bypasses the challenge of selecting an optimal model and instead combines the strengths of complementary statistical models to achieve superior performance. Our proposed ensemble learning approach is platform-agnostic and can augment any existing DAA method, providing a general and flexible framework for various downstream modeling tasks across domains and data types. We performed extensive benchmarking across both simulated and experimental datasets spanning single-cell gene expression, bulk transcriptomics, and microbiome metagenomics, where the ensemble strategy vastly outperformed non-ensemble methods, identified more differential patterns than the competing methods, and displayed good control of false positive and false discovery rates across diversified scenarios. In addition to highlighting a substantial performance boost for state-of-the-art DAA methods, this work has practical implications for mitigating the so-called reproducibility crisis in omics data science. An open-source R package implementing the ensemble strategy is publicly available at https://github.com/himelmallick/DAssemble.
