## Supplementary material for "Repurposing without Reinventing the Wheel - Ensemble Models for Differential Analysis": Supplementary Data S10.xlsx

### Sheet: Unique_Genes_Across_SC_variants
Features	Gene Symbols	Metadata	Qval_dearseq (Core)	Qval_Robseq (Core)	Qval_edgeR (Core)	Qval_DESeq2 (Core)	Qval_VOOM (Core)	Qval_dearseq (Ensemble - SC)	Qval_Robseq (Ensemble - SC)	Qval_edgeR (Ensemble - SC)	Qval_DESeq2 (Ensemble - SC)	Qval_VOOM (Ensemble - SC)
ENSG00000099937.9	SERPIND1	LIHC	0.776052	0.0702805	1	1	0.0538195	0.00177525	7.51354e-05	0.00247364	0.00319551	5.36445e-05
ENSG00000256618.2	MTRNR2L1	LIHC	1	0.207203	0.481301	0.520378	0.635643	0.0261783	0.00092781	0.0026049	0.00296809	0.00364763
ENSG00000089060.10	SLC8B1	LIHC	0.547089	0.0572551	0.999456	1	0.0785019	0.0157662	0.00145469	0.0312261	0.0467556	0.00192301
ENSG00000157399.13	ARSL	LIHC	1	0.455573	1	1	1	0.0397767	0.00146924	0.00437129	0.00497322	0.00511925
ENSG00000124275.13	MTRR	LIHC	0.817426	0.0506026	0.378366	0.516197	0.0605739	0.0277521	0.00148627	0.0113712	0.0164664	0.00171018
ENSG00000151233.9	GXYLT1	LIHC	0.403279	0.051111	0.74647	0.957698	0.131628	0.0138217	0.00165904	0.0266329	0.0366051	0.0040586
ENSG00000176018.11	LYSMD3	LIHC	1	0.171286	0.108067	0.136909	0.0533772	0.0392464	0.0031414	0.00194241	0.00256152	0.000930997
ENSG00000145241.9	CENPC	LIHC	0.80429	0.0688304	0.468838	0.499496	0.0943266	0.0401445	0.00325539	0.021939	0.0240112	0.0042657
ENSG00000154727.9	GABPA	LIHC	0.116166	0.0637611	0.40497	0.473856	0.0684853	0.00612282	0.00327341	0.0200749	0.0242178	0.00338881
ENSG00000164933.10	SLC25A32	LIHC	0.373158	0.0986981	0.496417	0.653417	0.0706276	0.0196618	0.00511598	0.0256634	0.0354132	0.00362977
